# Phosphodiesterase 1A physically interacts with YTHDF2 and reinforces the progression of non-small cell lung cancer

**DOI:** 10.1101/2024.05.21.595220

**Authors:** Chong Zhang, Zuoyan Zhang, Yueyi Wu, Yuchen Wu, Jing Cheng, Kaizhi Luo, Zhidi Li, Manman Zhang, Jian Wang, Xuesen Zhang, Yangling Li

**Affiliations:** Department of oncology, Shangyu People’s Hospital of Shaoxing, Shaoxing, Zhejiang, China, 312300; Department of Pharmacy, School of Medicine, Hangzhou City University, Hangzhou, Zhejiang, China, 310015; Department of Pharmacy, The Affiliated Hospital of Northwest University · XI’AN NO.3 Hospital, Shanxi, China, 710038; Department of Pharmacy, Ningbo First Hospital, Ningbo, China, 315010; Department of Clinical Medicine, The First School of Medicine, Wenzhou Medical University, Wenzhou, Zhejiang, 325035; College of Pharmaceutical Sciences, Zhejiang University, Hangzhou, Zhejiang, China, 310058; Department of Pharmacy, Zhejiang University of Technology, Hangzhou, Zhejiang, China, 310027; Hangzhou Lin’an Traditional Chinese Medicine Hospital, Affiliated Hospital, Hangzhou City University, Hangzhou, 311300, China; Department of Clinical Pharmacology, Key Laboratory of Clinical Cancer Pharmacology and Toxicology Research of Zhejiang Province, Affiliated Hangzhou First People’s Hospital, School of Medicine, Westlake University, Hangzhou, China, 310006

**Keywords:** Key word: PDE1A, metastasis, YTHDF2, NSCLC, STAT3

## Abstract

Non-small cell lung cancer (NSCLC) is the most common subtype of lung cancer, and the prognosis is poor due to distant metastasis. Thus, there is an urgent need to discover novel therapeutic targets and strategies to overcome metastasis. A series of in vitro and in vivo phenotype experiments were performed to investigate the role of PDE1A in NSCLC. The RIP assay, mRNA stability assay and LC-MS/MS were performed to investigate the molecular mechanisms of PDE1A in NSCLC progression. Phosphodiesterase 1A (PDE1A) has been shown to promote metastasis and EMT progression of NSCLC. In addition, NSCLC cells overexpressing PDE1A promoted angiogenesis by regulating exosome release. IL-6/JAK/STAT3 signaling pathway was highly enriched in PDE1A-coexpresssed genes, and PDE1A promoted NSCLC metastasis by activating the STAT3 pathway. GO enrichment analysis of PDE1A-interacting genes showed that PDE1A might interact with YTHDF2 and participate in m6A-containing RNA binding. The binding between PDE1A and YTHDF2 was verified, and PDE1A regulated the STAT3 pathway by interacting with YTHDF2. The mechanism of YTHDF2/PDE1A complex in regulating STAT3 pathway was predicted by overlapping YTHDF2-interacting-RNAs, and genes coexpressed with YTHDF2 and STAT3. The interactions between YTHDF2 and target mRNAs were predicted, and there were three predicted targets of YTHDF2 with high scores: NRF2, SOCS2, and MET. Indeed, PDE1A interacted with YTHDF2, destabilized SOCS2, and activated STAT3 pathway. The data not only uncovers a novel PDE1A/YTHDF2/STAT3 pathway in NSCLC progression but also provides therapeutic strategies for treating NSCLC patients with metastasis.
