## Supplementary Figure 8 for "Phosphodiesterase 1A physically interacts with YTHDF2 and reinforces the progression of non-small cell lung cancer"

### Sheet: Sheet1
Figure S8：The siRNA sequence used for knocking down indicated genes
siRNA	Sense(5’-3’)
siPDE1A-1	CCACGUGAGUGCAGCUUAUTT
siPDE1A-2	CCAGCAGCUGUCAUCGUAATT
siPDE1B-1	GCUGGAAGCCGUCUACAUATT
siPDE1B-2	GCUGCAGCUAUCCAUGAUUTT
siPDE1C-1	GCUUCAGUGGUAGAUCUUATT
siPDE1C-2	CCAGCUGUUAUUGAGGCAUTT
siSTAT3	CCACUUUGGUGUUUCAUAATT
siYTHDF2	AAGGACGTTCCCAATAGCCAA
