## Supplementary Figure 9 for "Phosphodiesterase 1A physically interacts with YTHDF2 and reinforces the progression of non-small cell lung cancer"

### Sheet: Sheet1
Figure S9: Primers sequences for detecting the expression of indicated genes
Primer	Sequences
PDE1A	Forward: 5'-CAGTAACAGATGAGCTGC-3'
	Reverse: 5'-GTATTCCTTTCAGGC G-3'
E-cadherin	Forward: 5'-GAACGCATTGCCACATACAC-3'
	Reverse: 5'-GAATTCGGGCTTGTTGTCAT-3'
N-cadherin	Forward: 5'- CTCCTATGAGTGGAACAGGAACG-3'
	Reverse: 5'-TTGGATCAATGTCATATTCAAGTGCTGTA-3'
Slug	Forward: 5'-CGT TTT TCC AGA CCC TGGTT-3'
	Reverse: 5'-CTGCAGATGAGCCCTCAG A-3'
YTHDF2	Forward: 5'-TAGCCAACTGCGACACATTC-3'
	Reverse: 5'-CACGACCTTGACGTTCCTTT-3'
SOCS2	Forward: 5'-TGCAAGGATAAGCGGACAGG-3'
	Reverse: 5'-CAGAGATGGTGCTGACGTGT-3'
GAPDH	Forward: 5'-GAGTCAACGGATTTGGTCGT-3'
	Reverse: 5'-TTGATTTTGGAGGGATCTCG-3'
