## Supplementary Figure 10 for "Phosphodiesterase 1A physically interacts with YTHDF2 and reinforces the progression of non-small cell lung cancer"

### Sheet: Sheet1
Figure S10: Identification of PDE1A protein interactions by mass spectrometry
Accession	Protein names	Gene names	MW [kDa]	Protein score	Sequence coverage (%)	# Unique Peptides	# Peptides	# PSMs
P12236	ADP/ATP translocase 3	SLC25A6	32.8452	416.342	31.88	2	8	10
O94973	AP-2 complex subunit alpha-2	AP2A2	103.895	234.257	8.95	1	6	6
P05187	Alkaline phosphatase, placental type	ALPP	57.9173	216.711	18.13	6	6	6
P10412	Histone H1.4	H1-4	21.852	207.32	22.37	1	5	6
P16402	Histone H1.3	H1-3	22.3363	195.499	22.17	1	5	6
Q8N3E9	1-phosphatidylinositol 4,5-bisphosphate phosphodiesterase delta-3	PLCD3	89.2022	178.984	4.18	2	2	3
Q07065	Cytoskeleton-associated protein 4	CKAP4	65.9827	153.528	7.97	3	3	3
Q92769	Histone deacetylase 2	HDAC2	55.3288	142.039	9.63	2	3	3
Q8N0V3	Putative ribosome-binding factor A, mitochondrial	RBFA	38.3352	136.065	5.83	1	1	2
P51532	Transcription activator BRG1	SMARCA4	184.53	132.446	2.43	4	4	4
P82675	28S ribosomal protein S5, mitochondrial	MRPS5	47.9761	113.287	6.28	2	2	3
Q9H6Y2	WD repeat-containing protein 55	WDR55	42.0436	104.725	8.62	2	2	2
P54132	Bloom syndrome protein	BLM	158.901	103.852	1.83	2	2	2
P54750	Calcium/calmodulin-dependent 3',5'-cyclic nucleotide phosphodiesterase 1A	PDE1A	61.213	102.483	5.61	2	2	2
Q92759	General transcription factor IIH subunit 4	GTF2H4	52.1533	97.9843	6.93	2	2	2
Q9Y5A9	YTH domain-containing family protein 2	YTHDF2	62.2957	91.4958	5.01	2	2	2
Q9UKM9	RNA-binding protein Raly	RALY	32.4436	90.5958	9.48	3	3	3
Q6PK04	Coiled-coil domain-containing protein 137	CCDC137	33.2111	90.04	6.23	1	1	1
Q96A35	39S ribosomal protein L24, mitochondrial	MRPL24	24.899	86.4435	9.72	2	2	2
Q9Y3A4	Ribosomal RNA-processing protein 7 homolog A	RRP7A	32.314	83.75	5.71	1	1	1
Q8IVT2	Mitotic interactor and substrate of PLK1	MISP	75.311	81.7287	3.83	2	2	2
O75691	Small subunit processome component 20 homolog	UTP20	318.182	81.2907	1.15	3	3	3
Q9BZK3	Putative nascent polypeptide-associated complex subunit alpha-like protein	NACA4P	23.2919	77.9892	6.1	1	1	2
O15372	Eukaryotic translation initiation factor 3 subunit H	EIF3H	39.9051	76.7151	8.24	2	2	2
Q86YP4	Transcriptional repressor p66-alpha	GATAD2A	68.0205	72.43	4.11	2	2	2
Q07021	Complement component 1 Q subcomponent-binding protein, mitochondrial	C1QBP	31.3426	72.38	4.96	1	1	1
Q9NXH8	Torsin-4A	TOR4A	46.8849	71.75	3.07	1	1	1
Q02809	Procollagen-lysine,2-oxoglutarate 5-dioxygenase 1	PLOD1	83.4974	71.6621	3.85	2	2	2
Q7Z7K6	Centromere protein V	CENPV	29.9271	71.35	4.73	1	1	1
Q96HR8	H/ACA ribonucleoprotein complex non-core subunit NAF1	NAF1	53.6831	71.26	3.04	1	1	1
P61964	WD repeat-containing protein 5	WDR5	36.5655	70.18	4.49	1	1	1
P40937	Replication factor C subunit 5	RFC5	38.4722	69.1938	6.47	2	2	2
Q9BQ70	Transcription factor 25	TCF25	76.6187	68.48	3.55	1	1	1
Q9BYJ9	YTH domain-containing family protein 1	YTHDF1	60.8358	67.38	2.86	1	1	1
Q9NXG2	THUMP domain-containing protein 1	THUMPD1	39.2908	66.96	4.25	1	1	1
Q15020	Squamous cell carcinoma antigen recognized by T-cells 3	SART3	109.865	66.67	1.56	1	1	1
P48454	Serine/threonine-protein phosphatase 2B catalytic subunit gamma isoform	PPP3CC	58.0923	65.24	1.95	1	1	1
Q96EY4	Translation machinery-associated protein 16	TMA16	23.8494	64.8324	17.24	2	2	2
Q06830	Peroxiredoxin-1	PRDX1	22.0963	63.2054	15.08	2	2	2
P49207	60S ribosomal protein L34	RPL34	13.2845	62.4353	16.24	2	2	2
Q96CW1	AP-2 complex subunit mu	AP2M1	49.623	62.2336	6.21	2	2	2
Q9P0L0	Vesicle-associated membrane protein-associated protein A	VAPA	27.8752	61.07	6.43	1	1	1
O00442	RNA 3'-terminal phosphate cyclase	RTCA	39.3114	61.07	3.83	1	1	1
Q15650	Activating signal cointegrator 1	TRIP4	66.1049	61	2.41	1	1	1
P62841	40S ribosomal protein S15	RPS15	17.0292	60.71	13.1	1	1	1
P19784	Casein kinase II subunit alpha'	CSNK2A2	41.1871	59.047	5.14	1	2	2
Q8WXF0	Serine/arginine-rich splicing factor 12	SRSF12	30.4936	58.78	4.21	1	1	1
O60508	Pre-mRNA-processing factor 17	CDC40	65.4795	58.64	1.21	1	1	1
Q8WY36	HMG box transcription factor BBX	BBX	105.064	57.77	2.23	1	1	1
P78344	Eukaryotic translation initiation factor 4 gamma 2	EIF4G2	102.297	56.44	2.09	2	2	2
O43474	Krueppel-like factor 4	KLF4	54.6358	55.42	2.73	1	1	1
P10321	HLA class I histocompatibility antigen, C alpha chain	HLA-C	40.6229	54.8	3.28	1	1	1
Q15648	Mediator of RNA polymerase II transcription subunit 1	MED1	168.373	53.8	0.57	1	1	1
Q8WUQ7	Cactin	CACTIN	88.6475	53.39	1.98	1	1	1
P38919	Eukaryotic initiation factor 4A-III	EIF4A3	46.8412	53.16	3.16	1	1	1
O14975	Very long-chain acyl-CoA synthetase	SLC27A2	70.2673	52.95	3.23	1	1	1
Q68CP9	AT-rich interactive domain-containing protein 2	ARID2	197.268	52.56	0.49	1	1	1
O43818	U3 small nucleolar RNA-interacting protein 2	RRP9	51.8085	52.54	5.89	1	1	1
P06730	Eukaryotic translation initiation factor 4E	EIF4E	25.0815	52.18	5.07	1	1	1
O60231	Pre-mRNA-splicing factor ATP-dependent RNA helicase DHX16	DHX16	119.189	52.16	0.96	1	1	1
Q9BV38	WD repeat-containing protein 18	WDR18	47.375	51.99	2.55	1	1	1
P52294	Importin subunit alpha-5	KPNA1	60.1836	51.35	3.35	1	1	1
Q93009	Ubiquitin carboxyl-terminal hydrolase 7	USP7	128.22	50.79	1.27	1	1	1
Q9Y2G8	DnaJ homolog subfamily C member 16	DNAJC16	90.5345	49.08	1.41	1	1	1
Q9Y4C8	Probable RNA-binding protein 19	RBM19	107.265	49.01	1.04	1	1	1
Q08AF3	Schlafen family member 5	SLFN5	100.99	48.82	2.02	1	1	1
Q9Y676	28S ribosomal protein S18b, mitochondrial	MRPS18B	29.377	48.62	3.88	1	1	1
Q10567	AP-1 complex subunit beta-1	AP1B1	104.57	48.31	2.21	1	1	1
Q969X6	U3 small nucleolar RNA-associated protein 4 homolog	UTP4	76.8414	47.78	1.9	1	1	1
Q9P016	Thymocyte nuclear protein 1	THYN1	25.681	47.31	3.11	1	1	1
P18074	General transcription and DNA repair factor IIH helicase subunit XPD	ERCC2	86.8541	47.11	2.5	1	1	1
O60488	Long-chain-fatty-acid--CoA ligase 4	ACSL4	79.1367	46.2	2.53	1	1	1
O95905	Protein ecdysoneless homolog	ECD	72.7121	45.87	2.64	1	1	1
Q9UJA5	tRNA (adenine(58)-N(1))-methyltransferase non-catalytic subunit TRM6	TRMT6	55.7643	45.68	3.42	1	1	1
Q9GZR2	RNA exonuclease 4	REXO4	46.6428	45.63	3.55	1	1	1
O60568	Multifunctional procollagen lysine hydroxylase and glycosyltransferase LH3	PLOD3	84.7315	45.54	1.36	1	1	1
Q2TB18	Protein asteroid homolog 1	ASTE1	77.0435	45.1	1.03	1	1	1
Q15269	Periodic tryptophan protein 2 homolog	PWP2	102.387	44.57	1.2	1	1	1
O00566	U3 small nucleolar ribonucleoprotein protein MPP10	MPHOSPH10	78.8157	44.44	2.64	1	1	1
Q96JB3	Hypermethylated in cancer 2 protein	HIC2	66.1141	44.03	1.63	1	1	1
Q9BVS4	Serine/threonine-protein kinase RIO2	RIOK2	63.2432	43.72	2.17	1	1	1
Q96EU6	Ribosomal RNA processing protein 36 homolog	RRP36	29.8049	43.08	5.79	1	1	1
Q9UKV3	Apoptotic chromatin condensation inducer in the nucleus	ACIN1	151.771	42.93	0.52	1	1	1
Q9P206	Uncharacterized protein KIAA1522	KIAA1522	107.03	42.68	1.16	1	1	1
Q9H0H5	Rac GTPase-activating protein 1	RACGAP1	70.9818	42.25	1.74	1	1	1
Q99623	Prohibitin-2	PHB2	33.2759	42.2	4.01	1	1	1
P48730	Casein kinase I isoform delta	CSNK1D	47.3002	42.08	3.37	1	1	1
P49458	Signal recognition particle 9 kDa protein	SRP9	10.1051	41.76	12.79	1	1	1
P48651	Phosphatidylserine synthase 1	PTDSS1	55.4911	40.82	2.75	1	1	1
Q53EP0	Fibronectin type III domain-containing protein 3B	FNDC3B	132.803	40.68	1.16	1	1	1
Q9BQ52	Zinc phosphodiesterase ELAC protein 2	ELAC2	92.1602	40.38	2.42	1	1	1
Q9UJS0	Calcium-binding mitochondrial carrier protein Aralar2	SLC25A13	74.1286	39.77	3.26	1	1	1
O95084	Serine protease 23	PRSS23	42.9738	39.49	3.66	1	1	1
Q9NYK5	39S ribosomal protein L39, mitochondrial	MRPL39	38.6867	39.14	4.44	1	1	1
P13010	X-ray repair cross-complementing protein 5	XRCC5	82.6523	39.02	1.5	1	1	1
Q13888	General transcription factor IIH subunit 2	GTF2H2	44.3901	38.05	2.53	1	1	1
Q9Y221	60S ribosome subunit biogenesis protein NIP7 homolog	NIP7	20.4495	37.94	5.56	1	1	1
P82673	28S ribosomal protein S35, mitochondrial	MRPS35	36.8211	37.92	3.1	1	1	1
P53007	Tricarboxylate transport protein, mitochondrial	SLC25A1	33.991	37.7	3.86	1	1	1
Q9NSI2	Protein FAM207A	FAM207A	25.4408	37.69	2.61	1	1	1
Q9H7E9	UPF0488 protein C8orf33	C8orf33	24.9769	37.61	3.93	1	1	1
Q9ULV0	Unconventional myosin-Vb	MYO5B	213.538	37.31	0.65	1	1	1
Q9UNF1	Melanoma-associated antigen D2	MAGED2	64.9144	36.24	1.98	1	1	1
Q13459	Unconventional myosin-IXb	MYO9B	243.249	36.02	0.42	1	1	1
P50416	Carnitine O-palmitoyltransferase 1, liver isoform	CPT1A	88.3107	36.01	1.29	1	1	1
Q13889	General transcription factor IIH subunit 3	GTF2H3	34.3556	35.83	6.49	1	1	1
Q8TAM2	Tetratricopeptide repeat protein 8	TTC8	61.495	35.36	1.11	1	1	1
P25705	ATP synthase subunit alpha, mitochondrial	ATP5F1A	59.7136	35.28	2.89	1	1	1
Q86U86	Protein polybromo-1	PBRM1	192.825	34.1	0.47	1	1	1
P08754	Guanine nucleotide-binding protein G(i) subunit alpha	GNAI3	40.5063	33.75	3.67	1	1	1
Q9H5P4	PDZ domain-containing protein 7	PDZD7	111.683	33.25	0.68	1	1	1
O95243	Methyl-CpG-binding domain protein 4	MBD4	66.0095	33.05	2.59	1	1	1
P02768	Serum albumin	ALB	69.3215	32.32	2.46	1	1	1
Q8NI36	WD repeat-containing protein 36	WDR36	105.255	32.07	1.58	1	1	1
P40200	T-cell surface protein tactile	CD96	65.5919	28.43	1.37	1	1	1
Q9BVQ7	Spermatogenesis-associated protein 5-like protein 1	SPATA5L1	80.6599	28.24	1.46	1	1	1
Q96KK5	Histone H2A type 1-H	HIST1H2AH	13.8978	26.87	14.84	1	1	1
