## Supplementary Figure 12 for "Phosphodiesterase 1A physically interacts with YTHDF2 and reinforces the progression of non-small cell lung cancer"

### Sheet: Sheet1
Figure S12: The potential target genes of YTHDF2 in NSCLC cells
Gene	RF classifier	SVM classifier	Average	Reference
RAP2B	0.9	0.99	0.945	1
ETF1	0.9	0.96	0.93	0
OPN3	0.9	0.95	0.925	0
PCYOX1	0.85	0.99	0.92	0
NFE2L2	0.85	0.99	0.92	95
CLTC	0.85	0.99	0.92	1
CPD	0.85	0.99	0.92	25
DSE	0.85	0.99	0.92	1
LGR4	0.85	0.98	0.915	4
SOCS2	0.85	0.97	0.91	80
ARID5B	0.85	0.96	0.905	1
NR3C1	0.8	0.99	0.895	16
TAB2	0.8	0.98	0.89	2
SERTAD2	0.8	0.97	0.885	0
RUNX1	0.8	0.96	0.88	58
ETS2	0.85	0.9	0.875	7
MET	0.75	0.97	0.86	335
SIPA1L1	0.8	0.91	0.855	0
BFAR	0.75	0.93	0.84	0
BCL2L13	0.75	0.91	0.83	0
VDR	0.9	0.75	0.825	41
GALNT10	0.85	0.8	0.825	0
HIVEP2	0.75	0.9	0.825	1
NOTCH2	0.85	0.78	0.815	24
OSBP	0.75	0.84	0.795	0
KANK1	0.75	0.81	0.78	0
SH3BP4	0.9	0.62	0.76	0
NECAP2	0.95	0.49	0.72	0
LARP1	0.8	0.58	0.69	1
TACC2	0.85	0.49	0.67	0
IER3	0.65	0.68	0.665	1
SEPHS2	0.7	0.6	0.65	0
KLHL21	0.8	0.22	0.51	0
